# scIntegral: A scalable and accurate cell-type identification method for scRNA-seq data with application to integration of multiple donors

**DOI:** 10.1101/2020.09.17.301911

**Authors:** Hanbin Lee, Chanwoo Kim, Juhee Jeong, Keehoon Jung, Buhm Han

**Author notes:** **Emails**, Hanbin Lee, Chanwoo Kim, Juhee Jung, Keehoon Jung, Buhm Han. **Corresponding Author**, Buhm Han, Department of Medicine, Seoul National University College of Medicine, 103 Daehak-ro, Jongno-gu, Seoul 03080, South Korea. These authors contributed equally (Hanbin Lee, Chanwoo Kim).

## Abstract

We present *scIntegral*, a scalable and accurate method to identify cell types in scRNA data. Our method probabilistically identifies cell-types of the cells in a semi-supervised manner using marker list information as prior. scIntegral is more accurate than existing state-of-the-art methods, reducing the error rate by up to three-folds in real data. scIntegral can precisely identify very rare (<0.5%) cell populations, suggesting utilities for *in-silico* cell extraction. A notable application of scIntegral is to systematically integrate scRNA-seq data of multiple donors with strong heterogeneity and batch effects. scIntegral is extremely efficient and takes only an hour to integrate ten thousand donor data, while fully accounting for heterogeneity with covariates. Many previous methods focused on integrating multi-sample data in the cluster level, but it was challenging to quantitatively measure the benefit of integration. We show that integrating multiple donors can significantly reduce the error rate in cell-type identification, when measured with respect to the gold standard cell labels. scIntegral is freely available at https://github.com/hanbin973/scIntegral.
