## Supplementary Tables 1 for "scIntegral: A scalable and accurate cell-type identification method for scRNA-seq data with application to integration of multiple donors"

### Sheet: Sheet1
Supplementary Table 1. psuedo-R^2 and p-values of batch indicators (Human Liver)
gene	p-value	R^2 with batch	R^2 without batch
ACTA2	1.9682e-56	0.853574	0.826479
AFP	2.52043e-52	0.39801	0.354434
AIF1	3.66003e-09	0.819727	0.817352
ALAS2	0.00688007	0.846286	0.842201
ALB	1.51678e-146	0.859572	0.844498
ARG1	5.95617e-18	0.666571	0.660768
BCHE	8.6866e-121	0.608181	0.521092
CA1	0.0339694	0.905286	0.903577
CALCRL	0.00151894	0.681614	0.677776
CCL3	4.40094e-70	0.506027	0.462443
CD19	0.267991	0.486406	0.479836
CD2	0.00851541	0.653626	0.651683
CD24	8.12627e-19	0.659364	0.643035
CD27	1.48244e-12	0.57786	0.562742
CD3D	1.28027e-05	0.708775	0.70473
CD3E	4.68333e-38	0.679077	0.654181
CD68	3.35756e-30	0.649482	0.634431
CD79A	0.000684148	0.700831	0.692276
CFTR	6.10023e-05	0.715653	0.693318
CLDN10	0.00646191	0.86569	0.855362
CLDN4	0.000893481	0.796567	0.789234
CLEC14A	5.70127e-27	0.694226	0.669672
CMC1	3.89584e-47	0.650762	0.635157
COL1A1	8.60822e-61	0.933524	0.875649
COL1A2	4.14913e-41	0.903476	0.860749
COL3A1	1.34335e-34	0.876216	0.847
CXCL1	1.45869e-11	0.561597	0.531839
DCN	2.25862e-18	0.846264	0.827748
EMCN	5.10529e-06	0.627061	0.620305
EPCAM	0.0625341	0.762843	0.759329
FCGR3A	3.23048e-08	0.603644	0.599516
FXYD2	1.74478e-18	0.900303	0.886339
GNLY	1.32254e-18	0.706949	0.696735
GZMK	0.000933179	0.636592	0.634345
HAMP	2.97203e-55	0.448857	0.423143
HBB	0.00127411	0.856708	0.852189
HOPX	5.64662e-05	0.567357	0.562625
IGHA1	1.21408e-05	0.513026	0.488774
IGHD	5.8459e-06	0.760653	0.733502
IGHG1	8.80486e-58	0.725284	0.595523
IGHM	3.40656e-11	0.540637	0.524731
IGKC	6.43287e-18	0.69261	0.66927
IL32	8.15675e-90	0.566146	0.525131
KLRF1	5.75124e-26	0.727183	0.710747
KRT19	1.70666e-06	0.717251	0.701036
KRT7	5.99671e-18	0.822944	0.791641
LYZ	2.13646e-30	0.672551	0.657615
MARCO	1.81853e-122	0.655226	0.606704
MMP7	1.26244e-16	0.76323	0.728837
MS4A1	0.0110221	0.775859	0.770018
MYL9	1.90217e-11	0.714169	0.698983
NKG7	3.33124e-43	0.784291	0.773448
PCK1	1.70928e-100	0.65235	0.622166
PECAM1	3.87276e-08	0.524449	0.517068
PTPRC	1.46711e-11	0.570348	0.564482
RBP1	6.08074e-11	0.618879	0.608745
SLC25A37	0.000651234	0.664048	0.66212
SOX9	0.00588878	0.680071	0.674818
SPARC	1.64681e-90	0.654173	0.596548
TAGLN	1.51876e-61	0.693988	0.664772
TFF2	2.61529e-195	0.782273	0.629943
TRAC	2.29635e-06	0.689596	0.684626
VWF	5.62207e-10	0.68242	0.675627
