## Supplementary Tables 2 for "scIntegral: A scalable and accurate cell-type identification method for scRNA-seq data with application to integration of multiple donors"

### Sheet: Sheet1
Supplementary Table 2. psuedo-R^2 and p-values of batch indicators (Human Pancreas)
gene	p-value	R^2 with batch	R^2 without batch
TACSTD2	0	0.865742	0.602305
CTRB1	0	0.856674	0.567583
MMP11	8.55384e-263	0.737275	0.404956
ANXA4	0	0.854852	0.584734
DUSP1	0	0.533358	0.134797
SGK1	2.36655e-126	0.620731	0.379374
FAP	0	0.742326	0.472692
FFAR4	5.93097e-272	0.684951	0.467093
FHL2	8.18296e-166	0.5901	0.340242
CYBB	1.3659e-40	0.880641	0.758077
CDKN1C	1.19865e-167	0.40101	0.192671
F8	8.70521e-66	0.212825	0.0408409
VWA5A	0	0.64589	0.161303
ALDOB	9.03571e-172	0.692776	0.492296
TIE1	1.63708e-40	0.963841	0.820339
CALCRL	1.82781e-63	0.887134	0.800831
SLC29A1	0	0.661918	0.166601
PRSS3	0	0.833874	0.523558
SERPINA5	0	0.842668	0.606799
MMP14	0	0.798988	0.455126
ACSL1	0	0.601917	0.352441
UBD	3.52399e-218	0.669759	0.41198
CD40	8.56506e-247	0.360799	0.0533799
ESM1	5.86414e-297	0.948517	0.842654
TNFAIP6	8.73257e-242	0.843012	0.595505
HPGD	2.77383e-53	0.449122	0.307174
SPP1	0	0.821281	0.558122
CPM	2.52826e-212	0.642706	0.452703
CTSK	0	0.838243	0.537473
PLAU	1.50674e-32	0.473263	0.277882
PPY	6.1916e-169	0.940302	0.846219
CPB1	2.24488e-238	0.703692	0.485764
IRX1	3.38649e-100	0.467929	0.298251
PODXL	7.31076e-233	0.864601	0.740836
FLT1	8.42091e-45	0.922173	0.853809
RNF180	4.00951e-219	0.331399	0.0595103
SLC2A1	1.32517e-218	0.432778	0.14966
HSPA13	0	0.493948	0.0831274
CLDN4	0	0.773599	0.370276
BIRC2	0	0.395642	0.0331816
KRT8	0	0.87912	0.473714
PARP14	0	0.40429	0.087923
PLTP	3.0641e-266	0.735136	0.40809
SOX10	1.24195e-70	0.981068	0.933139
INHBA	9.39405e-164	0.646243	0.373434
EGR3	5.85259e-36	0.265131	0.121498
IRF5	1.24454e-100	0.307972	0.0914275
VCAM1	0	0.714535	0.469104
ERG	1.10479e-93	0.938815	0.838863
FFAR2	3.68514e-52	0.293723	0.160275
MMRN2	1.93376e-16	0.799189	0.717092
UNC13B	9.11215e-255	0.354477	0.0583074
CXCR4	7.99139e-43	0.828542	0.704568
PROX1	7.71835e-221	0.362832	0.117368
CD83	3.72418e-58	0.330922	0.144569
TST	0	0.603202	0.307694
SYT13	0	0.713928	0.393135
PRKCH	9.78312e-142	0.353448	0.137553
DUSP5	1.43661e-83	0.302838	0.142037
CREB3L1	0	0.705695	0.371899
PTF1A	1.19499e-221	0.724562	0.488238
STK32B	2.26279e-118	0.430766	0.254612
BBS10	3.84979e-167	0.300603	0.0569416
BMP2	6.81896e-77	0.36808	0.219227
CELA3A	1.12586e-283	0.735233	0.488144
ADAMTS1	1.21701e-80	0.476807	0.310539
MGST2	0	0.506045	0.0710001
CADM4	6.56004e-181	0.367	0.12022
ZDHHC13	0	0.408814	0.0365966
TGFB1	9.70456e-270	0.605679	0.18847
RIOK2	5.71811e-295	0.348796	0.0283757
GNAZ	0	0.511081	0.234719
HOPX	0	0.555152	0.248497
PNLIPRP1	0	0.82324	0.488353
INS	0	0.923263	0.56318
CD9	0	0.786393	0.506163
COL6A3	9.26739e-146	0.911331	0.722156
CHN2	8.50419e-124	0.599271	0.462356
EMP1	4.9969e-55	0.696374	0.585915
S100B	3.02153e-204	0.510715	0.3163
CDC42BPA	0	0.478356	0.0974042
SEMA3B	0	0.776023	0.482288
LGALS3	0	0.862647	0.545984
MRC1	1.62792e-54	0.415349	0.298862
IFNAR2	2.43958e-304	0.409352	0.0836064
MAF	3.98035e-127	0.342693	0.186821
THSD7A	4.47075e-84	0.634449	0.541045
ANPEP	0	0.809693	0.526059
HEXIM1	0	0.375036	0.0636228
UNC5B	6.62031e-247	0.642276	0.415864
FEV	7.01184e-251	0.646498	0.413717
DNM3	3.2428e-50	0.2962	0.136553
SMAD9	3.24604e-135	0.429683	0.224877
S100A4	9.57669e-115	0.837215	0.64375
AMY2B	1.9623e-146	0.403217	0.158198
PRSS1	0	0.833167	0.529367
PRRG2	0	0.462017	0.108452
RAB20	9.26128e-193	0.365428	0.117528
RBPJ	0	0.367949	0.0318737
PTGFR	3.75198e-53	0.644637	0.578045
ADAMTS6	2.24218e-40	0.292344	0.141663
ECE1	0	0.588657	0.0781814
COL12A1	1.74203e-54	0.768601	0.649155
ROR1	1.0815e-235	0.380481	0.0759869
VTN	1.14403e-296	0.68259	0.403834
MS4A7	1.41019e-161	0.93984	0.798294
C7	3.97871e-51	0.668307	0.347815
LYZ	3.86423e-305	0.756179	0.508783
LDB2	9.61556e-80	0.427823	0.284612
PLVAP	9.97852e-107	0.978281	0.829183
PHGR1	6.98331e-17	0.620813	0.546596
RND1	2.39459e-197	0.581904	0.303131
GHSR	2.74686e-116	0.665502	0.491361
CELA2A	0	0.808352	0.505966
SOCS1	3.67711e-293	0.526935	0.145188
CD200	0	0.630134	0.300027
REG1A	0	0.887121	0.610567
KDR	3.68343e-70	0.945957	0.8846
NR4A3	6.20774e-22	0.221696	0.090483
ROBO4	4.65756e-298	0.968009	0.836367
FAM129B	3.76198e-129	0.329466	0.179244
CSF1R	1.30496e-25	0.807265	0.637637
PLA2G1B	2.54981e-214	0.757565	0.618764
CPA2	0	0.84742	0.560362
EPAS1	0	0.47743	0.0804929
TFF2	1.04545e-32	0.470353	0.245507
WDR60	5.36931e-303	0.399305	0.0981474
HNMT	1.14795e-182	0.641768	0.402299
MCAM	1.54724e-191	0.740538	0.614587
KRT7	0	0.857964	0.57806
TM4SF5	9.72411e-38	0.367579	0.180525
XYLB	1.66368e-59	0.290569	0.12161
NGFR	3.80156e-38	0.772287	0.637279
EGLN3	3.63586e-143	0.48532	0.209805
RAB27B	1.22335e-153	0.639769	0.481737
SAMSN1	1.88107e-70	0.709681	0.591289
OPTN	0	0.562412	0.0401532
ACER3	5.08549e-97	0.266507	0.0626188
CD68	0	0.625241	0.261117
NOSTRIN	6.3092e-161	0.379682	0.134792
PTGER3	5.18744e-91	0.42693	0.304154
EHF	0	0.563123	0.212125
GATA6	0	0.512171	0.196192
NDST2	1.07607e-160	0.290449	0.0426088
SLC9A3R2	0	0.666809	0.280369
ENTPD2	0	0.618062	0.36846
CEL	4.61871e-120	0.680694	0.514071
PLAC8	6.85128e-228	0.533366	0.273868
NEO1	2.3437e-194	0.319017	0.077818
APOLD1	3.20479e-30	0.269579	0.148766
DAB2	3.30327e-292	0.760206	0.575889
NDRG1	0	0.469742	0.109378
XDH	2.45964e-26	0.270937	0.129164
LIMA1	0	0.597815	0.192479
LEPR	0	0.780262	0.552264
ABCG2	1.4611e-130	0.4608	0.289562
ZNF503	6.8751e-213	0.488077	0.245306
LGALS4	0	0.80871	0.603911
STARD13	3.25813e-138	0.30138	0.106737
TYROBP	4.88499e-197	0.964148	0.862943
GPNMB	0	0.833611	0.559672
STMN1	0	0.595203	0.137257
LOXL4	0	0.684031	0.427577
2020-09-09	0	0.677946	0.297926
TLR4	1.14347e-21	0.731948	0.60666
ATL2	1.70054e-234	0.319093	0.0282819
RGS16	2.87766e-174	0.565636	0.320527
G6PC2	0	0.713671	0.339848
APOH	9.35138e-260	0.563112	0.346726
SOX18	2.69524e-67	0.968113	0.910454
SLC37A2	3.91254e-27	0.669777	0.513464
HS3ST1	6.66047e-89	0.489992	0.291615
ADCYAP1	1.40003e-216	0.759583	0.551958
ADORA2A	2.34235e-157	0.523796	0.276307
IFI27	6.72649e-83	0.64343	0.411715
TLR2	1.77865e-67	0.418995	0.247735
LIFR	4.12872e-49	0.299164	0.134308
MEIS1	0	0.591303	0.197045
PLCE1	2.10872e-207	0.583467	0.407281
AQP3	2.63914e-193	0.491486	0.302103
SOCS2	1.83281e-96	0.335016	0.0760553
RFX6	0	0.676478	0.373533
MAFA	1.16719e-181	0.78115	0.655665
SPARCL1	5.00377e-34	0.669985	0.479178
PDGFB	1.6881e-63	0.359346	0.187051
EXT1	9.9198e-125	0.429544	0.211291
TM4SF1	0	0.780791	0.482509
TGFBR3	1.02732e-151	0.612579	0.398578
RNF128	0	0.455287	0.0431106
SEMA3E	1.55082e-264	0.545263	0.318893
CTRC	0	0.78327	0.497258
TAGLN	1.39019e-104	0.490126	0.219671
SLC7A7	8.16854e-99	0.444925	0.257441
KCNJ8	4.89642e-226	0.500236	0.280443
SOX7	4.47081e-06	0.25486	0.181679
MLPH	6.78655e-103	0.390923	0.154674
SPNS2	1.45658e-175	0.804757	0.570548
COPZ2	1.22937e-85	0.541854	0.276163
SLC2A2	4.24876e-97	0.566041	0.344094
ADAMTS9	4.57171e-103	0.564744	0.414537
ANGPTL4	7.13066e-158	0.572906	0.22845
MYLK	1.1049e-147	0.616418	0.432119
PMP22	3.13085e-285	0.828384	0.602474
KLHL41	9.46117e-128	0.501634	0.289779
ARMCX3	0	0.49895	0.0352226
SPRED1	3.16374e-51	0.312484	0.185427
APOBEC2	9.49227e-144	0.435709	0.223807
CD74	0	0.782009	0.437048
LAMC1	0	0.509391	0.233764
NPY1R	3.928e-128	0.639767	0.484424
COL3A1	6.01772e-158	0.943045	0.745484
CHGA	0	0.812519	0.421298
THY1	1.16056e-222	0.84775	0.565102
GNG11	1.7094e-273	0.849288	0.648518
HS6ST2	8.64673e-48	0.262141	0.12117
RGS4	0	0.67468	0.41692
PFKFB2	0	0.716055	0.351387
CLEC14A	1.54775e-69	0.920233	0.809408
SEMA7A	7.7849e-135	0.528518	0.288677
FGL2	4.81216e-41	0.744238	0.645246
KIT	1.37383e-19	0.781377	0.694663
PCSK9	1.542e-76	0.321785	0.0337924
LCORL	2.83848e-233	0.368365	0.135245
GCGR	2.08848e-114	0.614611	0.342543
PTGER4	2.31733e-97	0.341397	0.173972
PERP	0	0.762745	0.227119
LAMB3	1.46276e-289	0.705044	0.479785
MGLL	1.13854e-200	0.538654	0.273735
PDGFRA	3.68878e-72	0.742745	0.562862
CFTR	0	0.879622	0.682981
MITF	1.21933e-118	0.36839	0.185177
IRX3	1.1764e-18	0.397725	0.308035
EDN3	1.01981e-179	0.477842	0.213361
MMP9	3.41604e-09	0.443156	0.302051
RAPGEF2	3.2905e-87	0.208967	0.0595482
BMP4	6.01309e-29	0.546603	0.407963
GSTA2	2.06838e-223	0.833468	0.677912
HEY1	2.97922e-66	0.48727	0.329466
ACVRL1	7.98174e-178	0.858309	0.740739
PDGFRB	1.04387e-189	0.92703	0.68616
EZH1	3.45973e-268	0.354039	0.0696019
CXCL17	1.21685e-244	0.836859	0.589771
ENO2	0	0.647663	0.231271
COL1A2	1.0274e-260	0.942515	0.726899
PLEC	0	0.584665	0.0938993
SLC4A4	0	0.81214	0.599678
FAM124A	4.10679e-15	0.191601	0.0685005
TIMP1	0	0.786036	0.315237
PDPN	1.94063e-114	0.800354	0.589786
GRIK2	1.51993e-126	0.394643	0.210583
ARAP3	1.4971e-22	0.452184	0.292994
OAF	2.85238e-282	0.706607	0.407574
AMBP	0	0.688566	0.419964
CLPS	0	0.745143	0.383581
PIR	3.28482e-134	0.352014	0.184305
GLS	0	0.755839	0.425616
FN1	5.14891e-93	0.762604	0.586496
VSTM2L	1.34739e-291	0.573499	0.304005
DCDC2	1.22136e-281	0.612986	0.409277
BDP1	0	0.424276	0.0936309
MEIS2	0	0.668275	0.446232
OLIG1	4.105e-77	0.575848	0.401889
DYNLT1	0	0.740744	0.0833707
DEFB1	0	0.804494	0.568341
ITGB3	9.60027e-78	0.703976	0.466479
POSTN	1.90886e-186	0.814085	0.538675
GEM	2.05932e-137	0.566743	0.304473
CTHRC1	4.47777e-163	0.718667	0.509934
ADAM8	6.83947e-40	0.307003	0.16586
FMNL1	3.60709e-99	0.319004	0.10128
IL1A	2.8917e-55	0.636782	0.426598
LSAMP	7.97335e-290	0.471594	0.191736
GSTA1	1.02482e-238	0.697898	0.490105
ETS1	1.60318e-65	0.396364	0.294545
OLFM4	1.25618e-235	0.699634	0.403911
VWA1	0	0.6863	0.172779
MATN2	8.82164e-183	0.378022	0.14364
PXK	0	0.517843	0.246184
SYK	7.96606e-265	0.415971	0.106402
CD93	7.57352e-226	0.959449	0.853856
STXBP5	2.56151e-216	0.388098	0.173827
CD109	6.50524e-30	0.352051	0.169642
COL1A1	6.61288e-215	0.925819	0.707467
PNLIP	0	0.803678	0.522802
SELE	6.86476e-65	0.734214	0.610291
ACHE	2.34075e-224	0.511399	0.223708
WFDC2	0	0.611237	0.303434
TGFBR2	5.66123e-153	0.47922	0.277194
C2	2.02087e-48	0.381489	0.175015
PDLIM3	1.36238e-179	0.767549	0.525088
EDARADD	0	0.702925	0.0873945
CRH	0	0.633983	0.374508
GLP1R	2.7841e-253	0.666697	0.402973
BHLHE41	7.08543e-100	0.458026	0.317373
CAV1	1.61349e-170	0.733391	0.467395
CCL5	2.57028e-24	0.497406	0.361627
ENAH	0	0.529299	0.257529
C1QTNF1	4.12422e-130	0.594171	0.402929
MFGE8	6.46831e-270	0.86397	0.551656
2020-03-01	6.21015e-63	0.292997	0.105371
RBP4	1.42532e-275	0.785931	0.528399
MMRN1	7.71843e-116	0.406746	0.273995
TNF	1.37088e-38	0.443582	0.272287
OSBPL8	0	0.390438	0.0601029
SPON2	0	0.757914	0.483209
LMO3	3.65846e-97	0.595868	0.488927
SLC3A1	0	0.777246	0.553751
EDNRA	9.88725e-186	0.89692	0.708542
ALDH1A1	0	0.816847	0.385374
FGB	3.72579e-22	0.325608	0.113429
OLFML3	2.29717e-80	0.572076	0.386379
CLDN1	0	0.850907	0.617886
RXRG	1.84085e-157	0.608366	0.3721
SLC6A4	3.53891e-135	0.549462	0.433031
CTSH	0	0.821816	0.555406
RUNX3	5.41855e-85	0.921847	0.816916
IRX2	1.12577e-252	0.69403	0.518005
SRGN	1.149e-76	0.90708	0.80626
ICAM1	1.48838e-110	0.455561	0.193026
CLDN10	0	0.851779	0.595195
SST	0	0.91131	0.677761
COL4A1	6.96573e-176	0.899152	0.749915
PTPRB	6.66169e-112	0.891672	0.753589
CPA3	0	0.972151	0.907617
FOXF1	6.36034e-80	0.831131	0.619091
IDS	0	0.745185	0.336591
ITGA4	1.57813e-56	0.359315	0.187708
S100A13	0	0.661301	0.329402
NOS3	1.23742e-16	0.297805	0.137393
CD274	3.57966e-36	0.205583	0.0491731
NOV	1.02612e-144	0.76266	0.603077
C5AR1	4.81886e-21	0.66092	0.524186
PCDH7	9.48395e-09	0.437405	0.365884
REG1B	0	0.836923	0.579048
AQP7	3.30014e-86	0.324287	0.174284
TPSAB1	0	0.995773	0.885258
GABRB3	0	0.580987	0.266988
FAM198B	1.92384e-171	0.640287	0.479949
CFD	3.14822e-64	0.246457	0.0484986
PROCR	2.04618e-159	0.491392	0.265812
EDNRB	1.08968e-18	0.698802	0.564865
HILPDA	2.20095e-87	0.330816	0.0480851
FOXF2	7.87572e-48	0.812622	0.703583
ABCC9	1.97098e-75	0.449196	0.36425
DAPP1	1.75838e-37	0.331899	0.254646
CRYAB	1.81706e-99	0.642313	0.492257
APLNR	5.67382e-37	0.835546	0.668488
HNF1B	0	0.648697	0.375452
KDELR3	7.5343e-262	0.41792	0.115837
EHD3	1.83236e-64	0.2417	0.0734681
FXYD5	0	0.719225	0.366892
DUOXA2	0	0.768486	0.41265
ONECUT1	0	0.720663	0.428173
JPH3	1.21736e-41	0.347034	0.247925
GNAI1	0	0.678744	0.28323
MMP7	0	0.788025	0.557993
CELA3B	0	0.74376	0.443162
PEMT	0	0.826171	0.375248
CLDN19	2.92446e-119	0.281136	0.0162327
SERPING1	0	0.868364	0.603389
CYGB	7.12874e-165	0.885591	0.690297
IGFBP7	0	0.761023	0.406075
CARTPT	1.81125e-76	0.641396	0.538955
TTR	0	0.909406	0.576312
CSRNP1	2.35773e-191	0.291748	0.0177929
ID1	1.38635e-149	0.397461	0.202849
BMP5	7.94979e-235	0.659276	0.392373
LPCAT2	9.43874e-130	0.636792	0.512901
SGCE	0	0.526712	0.129734
SLPI	4.11127e-306	0.716865	0.494843
KRT10	0	0.616157	0.0516264
COL6A1	4.76968e-273	0.719691	0.514713
PDZK1IP1	0	0.801922	0.507854
PGR	1.18738e-268	0.582881	0.359149
VTCN1	0	0.845207	0.664268
AHR	7.07841e-167	0.481336	0.305154
KCNE3	3.04508e-142	0.824634	0.643198
SLC31A2	2.31684e-192	0.35326	0.0771152
RARRES2	0	0.883935	0.544322
VEGFC	8.55849e-31	0.283562	0.150537
NF2	0	0.496408	0.0515472
FUT4	1.11631e-136	0.478659	0.284096
TCF7L1	1.38248e-32	0.27178	0.12829
S100A6	0	0.731763	0.302383
SLAMF7	8.64208e-27	0.798534	0.6151
PECAM1	1.65326e-200	0.973702	0.886955
SCIMP	3.1738e-09	0.316224	0.22748
ITGB4	0	0.774865	0.495977
SEMA3D	9.19447e-18	0.411268	0.312542
LGALS2	2.52696e-257	0.817094	0.545481
ELK3	6.1417e-180	0.610565	0.39912
CD46	0	0.805436	0.141858
GC	0	0.733921	0.431932
SPTSSB	0	0.636092	0.347106
CYP27A1	0	0.455578	0.117224
SLITRK6	4.75807e-140	0.754864	0.64033
GHRL	0	0.983723	0.937299
PCSK6	2.12485e-27	0.417455	0.270669
FAM84A	4.37133e-177	0.508525	0.333644
PCBD1	0	0.671023	0.152686
CCDC141	1.24897e-66	0.363495	0.214741
ID3	6.43794e-197	0.478453	0.221787
PAPSS2	0	0.649985	0.231868
CRYBA2	0	0.761127	0.433172
KRT19	0	0.872222	0.614021
BCAS1	3.21905e-56	0.495659	0.273787
SRPX	1.00301e-77	0.713877	0.497348
F13A1	7.1535e-42	0.388316	0.240604
REG3A	0	0.822595	0.582311
COL6A2	2.73514e-114	0.865578	0.600984
THBD	1.08532e-56	0.777731	0.594686
RASIP1	5.7446e-37	0.566151	0.371158
IL1B	1.50771e-12	0.599616	0.407359
THSD4	5.64071e-172	0.679709	0.50756
BMPR2	5.72838e-220	0.317251	0.0423623
MEG3	1.58428e-290	0.566946	0.253304
RGCC	1.22363299744358e-310	0.961102	0.863419
HS2ST1	2.20368e-219	0.295879	0.0558901
RASGRP3	1.87082e-92	0.615578	0.354523
TGFBR1	6.86801e-155	0.296882	0.0621097
SLC45A3	1.13415e-39	0.457096	0.322796
NOTCH4	1.37718e-81	0.694407	0.527768
A4GALT	1.58935e-215	0.602502	0.322889
PRG4	6.89643e-76	0.52537	0.358694
EFNA5	0	0.596368	0.227905
CNP	0	0.634365	0.0614332
SFRP2	4.20208e-181	0.905904	0.657266
MAOB	1.32087e-213	0.475105	0.246407
TRANK1	1.22612e-43	0.191504	0.0411352
DLK1	0	0.815675	0.41975
CD14	4.87908e-284	0.454967	0.142123
F10	0	0.783965	0.461484
AGR2	1.08255e-64	0.466351	0.226436
ALDH1A3	0	0.792493	0.609716
LOX	3.66848e-124	0.777997	0.595338
GABRG2	1.47936e-78	0.438448	0.255926
NAAA	0	0.405737	0.099983
DDC	4.40434e-103	0.408469	0.220525
HS3ST3A1	7.87212e-30	0.467085	0.335446
CXCL16	0	0.663573	0.349843
CLIC4	0	0.697888	0.40133
TM4SF4	0	0.840616	0.473038
CYP1B1	4.17635e-106	0.587431	0.406527
SIX3	1.86137e-146	0.763199	0.424542
COBL	5.7269e-192	0.333224	0.0953895
SIX2	1.10993e-196	0.613116	0.343643
TFF1	1.84478e-08	0.354469	0.268477
BAG3	4.3254e-207	0.354832	0.0594114
HYAL2	0	0.510217	0.115367
GCG	0	0.832143	0.540627
CMTM8	0	0.619585	0.22471
CASZ1	5.05045e-214	0.379636	0.0812419
INMT	0.000241349	0.158734	0.0820593
ALDOC	0	0.397993	0.0620831
PIGR	0	0.732873	0.42125
CTRB2	0	0.882137	0.62598
SERTM1	9.77648e-66	0.613587	0.529394
HSD11B1	2.22288e-104	0.806626	0.5494
