## Supplementary Tables 3 for "scIntegral: A scalable and accurate cell-type identification method for scRNA-seq data with application to integration of multiple donors"

### Sheet: Sheet1
Supplementary Table 3. Cell composition of Human Liver
	Numbers	Proportion (%)	Accuracy (N)	Accuracy (%)
Hepatocytes	3501	41.4614	3465	98.9717
Macrophages	1192	14.1165	1132	94.9664
ab_T_cells	961	11.3809	907	94.3809
LSECs	844	9.99526	659	78.0806
gd_T_cells	569	6.73851	414	72.7592
Plasma_cells	511	6.05163	496	97.0646
NK_cells	488	5.77925	418	85.6557
Mature_B_cells	129	1.52771	119	92.2481
Cholangiocytes	119	1.40928	117	98.3193
Erythroid_cells	93	1.10137	93	100
Hepatic_Stellate_Cells	37	0.438181	37	100
Total	8444		7857
