## Supplementary Tables 4 for "scIntegral: A scalable and accurate cell-type identification method for scRNA-seq data with application to integration of multiple donors"

### Sheet: Sheet1
Supplementary Table 4. Cell composition of Human Pancreas
	Numbers	Proportion (%)	Accuracy (N)	Accuracy (%)
Alpha cells	1851	39.5597	1796	97.0286
Beta cells	753	16.0932	734	97.4768
Ductal cells	702	15.0032	688	98.0057
Acinar cells	462	9.87391	458	99.1342
Delta cells	330	7.05279	313	94.8485
Gamma (PP) cells	323	6.90318	320	99.0712
Pancreatic stellate cells	163	3.48365	158	96.9325
Endothelial cells	42	0.897628	42	100
Macrophages	22	0.470186	22	100
Mast cells	13	0.277837	12	92.3077
Epsilon cells	12	0.256465	12	100
Schwann cells	6	0.128233	6	100
Total	4679		4561
