## Supplementary Tables 5 for "scIntegral: A scalable and accurate cell-type identification method for scRNA-seq data with application to integration of multiple donors"

### Sheet: Sheet1
Supplementary Table 5. Runtime (seconds) of scIntegral on pbmc68k versus number of covariates
# covariates	Trial 1	Trial 2	Trial 3	Trial 4	Trial 5	Median
2	16.2925	16.3569	16.461	16.299	16.998	16.3569
3	17.1943	17.1606	16.4274	16.682	16.4056	16.682
4	16.5893	16.9764	16.824	16.7807	16.5598	16.7807
5	17.3852	16.605	17.3022	16.8721	16.4843	16.8721
6	16.6767	16.975	16.3278	16.4863	16.6027	16.6027
7	16.6889	16.5742	16.7763	16.7682	16.8803	16.7682
8	16.8087	16.6893	16.298	16.6857	16.6659	16.6857
9	17.0635	16.5209	16.8744	16.6153	16.6809	16.6809
10	16.5361	16.4436	16.4319	16.926	16.4338	16.4436
